# Tissue-specific effects of dietary protein on cellular senescence are mediated by branched-chain amino acids

**DOI:** 10.1101/2025.01.13.632607

**Authors:** Mariah F. Calubag, Ismail Ademi, Isaac Grunow, Lucia Breuer, Reji Babygirija, Penelope Lialios, Sandra Le, Dennis Minton, Michelle M. Sonsalla, Julia Illiano, Bailey A. Knopf, Fan Xiao, Adam R. Konopka, David A. Harris, Dudley W. Lamming

## Abstract

Dietary protein is a key regulator of healthy aging in both mice and humans. In mice, reducing dietary levels of the branched-chain amino acids (BCAAs) recapitulates many of the benefits of a low protein diet; BCAA-restricted diets extend lifespan, reduce frailty, and improve metabolic health, while BCAA supplementation shortens lifespan, promotes obesity, and impairs glycemic control. Recently, high protein diets have been shown to promote cellular senescence, a hallmark of aging implicated in many age-related diseases, in the liver of mice. Here, we test the hypothesis that the effects of high protein diets on metabolic health and on cell senescence are mediated by BCAAs. We find that reducing dietary levels of BCAAs protects male and female mice from the negative metabolic consequences of both normal and high protein diets. Further, we identify tissue-specific effects of BCAAs on cellular senescence, with restriction of all three BCAAs – but not individual BCAAs – protecting from hepatic cellular senescence while potentiating cell senescence in white adipose tissue. We find that the effects of BCAAs on hepatic cellular senescence are cell-autonomous, with lower levels of BCAAs protecting cultured cells from antimycin-A induced senescence. Our results demonstrate a direct effect of a specific dietary component on a hallmark of aging and suggest that cellular senescence may be highly susceptible to dietary interventions.
