## Supplementary Tables for "Tissue-specific effects of dietary protein on cellular senescence are mediated by branched-chain amino acids"

### Sheet: S Table 1
Amino Acid Defined Diets	Low amino acid	Control amino acid	Low BCAA	High protein	High protein, Low BCAA	Low Leucine	Low Isoleucine	Low Valine	Western diet, control amino acid	Western diet, Low BCAA
Diet Names	LP	CTL	C-BR	HP	HPBR	Leu-R	Ile-R	Val-R	WD	WD-BR
Teklad Diet name	7% Protein	21% Protein	BCAA 2/3 Adj, 21% Protein	36% Protein	36% protein, BCAA reduced	Leu 2/3 Adj, 21% Protein	Ile 2/3 Adj, 21% Protein	Val 2/3 Adj, 21% Protein	AA Adj Calories, 21% Milkfat, 0.2% Chol	BCAA 2/3 Adj, 42% Fat, 21% Protein
Teklad Diet number	TD.140712	TD.140711	TD.150662	TD. 220097	TD. 220098	TD.160736	TD.160734	TD.160735	TD.160186	TD.160188
Color	Blue	Red	Orange	Green	Orange	Green	Orange	Green	Aqua	Black
Formula	g/kg	g/kg	g/kg	g/kg	g/kg	g/kg	g/kg	g/kg	g/kg	g/kg
L-Alanine	3.05	9.38	11.8183	15.33	20.063	10.8334	9.8267	9.9183	9.38	11.8183
L-Arginine	2.05	6.3	6.3	10.296	10.296	6.3	6.3	6.3	6.3	6.3
L-Asparagine	6.7	20.58	22.388	33.634	37.144	21.6577	20.9113	20.9792	20.58	22.388
L-Aspartic Acid	6.7	20.58	24.2237	33.634	40.707	22.7518	21.2475	21.3844	20.58	24.2237
L-Cysteine	2.34	7.2	7.2	11.767	11.767	7.2	7.2	7.2	7.2	7.2
L-Glutamic Acid	9.43	28.97	32.9963	47.347	55.162	31.37	29.7077	29.859	28.97	32.9963
L-Glutamine	11	33.77	35.7873	55.192	59.108	34.9725	34.1395	34.2154	33.77	35.7873
Glycine	0.96	2.96	5.0141	4.838	8.825	4.1844	3.3363	3.4135	2.96	5.0141
L-Histidine HCl, monohydrate	1.5	4.6	4.6	7.518	7.518	4.6	4.6	4.6	4.6	4.6
L-Isoleucine	2.54	7.8	2.54	12.748	2.54	7.8	2.54	7.8	7.8	2.54
L-Leucine	8.27	25.4	8.27	41.512	8.27	8.27	25.4	25.4	25.4	8.27
L-Lysine HCl	6.64	20.38	20.38	33.308	33.308	20.38	20.38	20.38	20.38	20.38
L-Methionine	2.18	6.7	6.7	10.95	10.95	6.7	6.7	6.7	6.7	6.7
L-Phenylalanine	2.15	6.6	6.6	10.787	10.787	6.6	6.6	6.6	6.6	6.6
L-Proline	2.41	7.41	10.5596	12.111	18.224	9.2874	7.987	8.1054	7.41	10.5596
L-Serine	2.41	7.41	10.2855	12.111	17.692	9.124	7.9368	8.0448	7.41	10.2855
L-Threonine	3.16	9.7	9.7	15.853	15.853	9.7	9.7	9.7	9.7	9.7
L-Tryptophan	1.1	3.4	3.4	5.557	5.557	3.4	3.4	3.4	3.4	3.4
L-Tyrosine	2.25	6.9	6.9	11.277	11.277	6.9	6.9	6.9	6.9	6.9
L-Valine	2.735	8.4	2.735	13.729	2.735	8.4	8.4	2.74	8.4	2.735
Sucrose	291.248	291.248	291.248	214.867	214.867	291.248	291.248	291.248	341.46	341.46
Corn Starch	232.433	150	153.021	110.661	116.519	152.004	150.614	150.4	49.63	52.6511
Maltodextrin	232.433	150	153.021	110.661	116.519	152.004	150.614	150.4	49.63	52.6511
Corn Oil	52	52	52	52	52	52	52	52	210	210
Olive Oil	29	29	29	29	29	29	29	29	1.5	1.5
Cellulose	30	30	30	30	30	30	30	30	50	50
Mineral Mix, AIN-93M-MX (94049)	35	35	35	35	35	35	35	35	35	35
Calcium Phosphate Ca(H2PO4)2 · H2O	8.2	8.2	8.2	8.2	8.2	8.2	8.2	8.2	8.2	8.2
Vitamin Mix, Teklad (40060)	10	10	10	10	10	10	10	10	10	10
TBHQ, antioxidant	0.012	0.012	0.012	0.012	0.012	0.012	0.012	0.012	0.04	0.04
Food Coloring	0.1	0.1	0.1	0.1	0.1	0.1	0.1	0.1	0.1	0.1
% kcal from
Protein (based on N x 6.25)	7.1	22	21.9	36.4	36	21.9	22	22	20.7	20.2
Carbohydrates	74.4	59.4	59.6	44.7	45.3	59.5	59.4	59.4	38.5	39
Fat	18.5	18.6	18.5	18.9	18.7	18.6	18.6	18.6	40.9	40.9
Kcal/g	3.9	3.9	3.9	3.9	3.9	3.9	3.9	3.9	4.6	4.6

### Sheet: S Table 2
Gene	Forward Sequence	Reverse Sequence	Reference (PMID)
Actb	GATGTATGAAGGCTTTGGTC	TGTGCACTTTTATTGGTCTC	31981461
Cdkn2a (p16Ink4a)	CCCAACGCCCCGAACT	GCAGAAGAGCTGCTACGTGAA	31981461
CDKN1a; variant 2 (p21Cip1)	TTGCCAGCAGAATAAAAGGTG	TTTGCTCCTGTGCGGAAC	34035185
Il1α	TGCAGTCCATAACCCATGATC	ACAAACTTCTGCCTGACGAG	29996095
Il1β	TCCTGTGTGATGAAAGACGGCAC	GTGCTGATGTACCAGTTGGGGAAC	31981461
Il6	CTGGGAAATCGTGGAAT	CCAGTTTGGTAGCATCCATC	31981461
Cxcl1	GACTCCAGCCACACTCCAAC	TGACAGCGCAGCTCATTG	34908245
Ccl2	CATCCACGTGTTGGCTCA	GATCATCTTGCTGGTGAATGAGT	34908245
Pai1	TTCCTCTCTTTTCATTATGCACTG	CATTTGGGGCCCTATGGTA	34908245
Glb1	CTTCCCACTGAACACTGAGGC	TTGGCACGAACAAGGTCTTTT	36396643
Fgf21	ATCAGGGAGGATGGAACAGTGG	AGCTCCATCTGGCTGTTGGCAA	30318340
Ucp1	GCATTCAGAGGCAAATCAGC	GCCACACCTCCAGTCATTAAG	33887198
Bmp8b	TCCACCAACCACGCCACTAT	CAGTAGGCACACAGCACACCT	22579288
Ckb	GCC TCA CTC AGA TCG AAA CTC	GGC ATG TGA GGA TGT AGC CC	33597756
Cidea	GAATAGCCAGAGTCACCTTCG	AGCAGATTCCTTAACACGGC	33887198
Pgc1a	GAAAGGGCCAAACAGAGAGA	GTAAATCACACGGCGCTCTT	27438137
Elovl3	ATG CAA CCC TAT GAC TTC GAG	ACG ATG AGC AAC AGA TAG ACG	33887198
Gstp1	TGGAAGGAGGAGGTGGTTACCA	GGTAAAGGGTGAGGTCTCCATC	38169591
Sod1	GGTGAACCAGTTGTGTTGTCAGG	ATGAGGTCCTGCACTGGTACAG	33578912
Myc	TCGCTGCTGTCCTCCGAGTCC	GGTTTGCCTCTTCTCCACAGAC
Kras	GGAGTACAGTGCAATGAGGGAC	CCAGGACCATAGGCACATCTTC	34555356
Sdha	GAGATACGCACCTGTTGCCAAG	GGTAGACGTGATCTTTCTCAGGG	36346745
Cyc1	CCATCTACACAGAAGTCTTGGAG	GCGTTTTCGATGGTCATGCTCTG
Atgl	5' ATATCCCACTTTAGCTCCAAGG 3'	5' CAAGTTGTCTGAAATGCCGC 3'	31680950
Lipe	5' CTGAGATTGAGGTGCTGTCG 3'	5' CAAGGGAGGTGAGATGGTAAC 3'	31199920
Ppara	AACATCGAGTGTCGAATATGTGG	CCGAATAGTTCGCCGAAAGAA	32577122

### Sheet: S Table 3
Tissue	Group Comparisons		Interaction		Gene Effect		Diet Effect
			p-value	Significant?	p-value	Significant?	p-value	Significant?
Liver	LP	CTL	p<0.0001	Yes	p<0.0001	Yes	p<0.0001	Yes
	LP	C-BR	p=0.0007	Yes	p=0.0009	Yes	p=0.0790	No
	LP	HP	p=0.0002	Yes	p=0.0002	Yes	p<0.0001	Yes
	LP	HPBR	p<0.0001	Yes	p<0.0001	Yes	p=0.0018	Yes
	CTL	C-BR	p=0.0733	No	p<0.0001	Yes	p<0.0001	Yes
	CTL	HP	p=0.5420	No	p<0.0001	Yes	p=0.8670	No
	CTL	HPBR	p=0.6431	No	p<0.0001	Yes	p=0.1022	No
	C-BR	HP	p=0.0895	No	p<0.0001	Yes	p<0.0001	Yes
	C-BR	HPBR	p=0.1090	No	p<0.0001	Yes	p<0.0001	Yes
	HP	HPBR	p=0.7064	No	p<0.0001	Yes	p=0.0779	No
iWAT	LP	CTL	p=0.0718	No	p=0.0718	No	p=0.0225	Yes
	LP	C-BR	p=0.5173	No	p=0.5173	No	p=0.5946	No
	LP	HP	p=0.5671	No	p=0.5671	No	p<0.0001	Yes
	LP	HPBR	p=0.9025	No	p=0.9025	No	p=0.0001	Yes
	CTL	C-BR	p=0.0189	Yes	p<0.0001	Yes	p=0.0446	Yes
	CTL	HP	p=0.1116	No	p<0.0001	Yes	p=0.0002	Yes
	CTL	HPBR	p<0.0001	Yes	p<0.0001	Yes	p=0.0517	No
	C-BR	HP	p=0.0726	No	p=0.0001	Yes	p<0.0001	Yes
	C-BR	HPBR	p=0.4517	No	p=0.0007	Yes	p=0.0001	Yes
	HP	HPBR	p=0.0120	Yes	p=0.0001	Yes	p=0.0387	Yes
eWAT	LP	CTL	p=0.4946	No	p=0.4946	No	p=0.0243	Yes
	LP	C-BR	p=0.4521	No	p=0.4521	No	p=0.7611	No
	LP	HP	p=0.2740	No	p=0.2740	No	p=0.0075	Yes
	LP	HPBR	p=0.0043	Yes	p=0.0043	Yes	p=0.8843	No
	CTL	C-BR	p=0.9942	Yes	p=0.0017	Yes	p=0.0243	Yes
	CTL	HP	p=0.3248	No	p<0.0001	Yes	p=0.9323	No
	CTL	HPBR	p=0.2355	No	p<0.0001	No	p=0.0169	Yes
	C-BR	HP	p=0.2993	No	p=0.0004	Yes	p=0.0081	Yes
	C-BR	HPBR	p=0.7932	No	p<0.0001	Yes	p=0.8594	No
	HP	HPBR	p=0.0010	Yes	p<0.0001	Yes	p=0.0044	Yes
BAT	LP	CTL	p=0.2166	No	p=0.2166	No	p=0.3283	No
	LP	C-BR	p=0.0371	Yes	p=0.0371	Yes	p=0.1409	No
	LP	HP	p=0.5871	No	p=0.5871	No	p=0.0709	No
	LP	HPBR	p=0.4175	No	p=0.4175	No	p=0.0085	Yes
	CTL	C-BR	p=0.0148	Yes	p=0.0881	No	p=0.7866	No
	CTL	HP	p=0.5039	No	p=0.0335	Yes	p=0.0413	Yes
	CTL	HPBR	p=0.6670	No	p=0.0380	Yes	p=0.1871	No
	C-BR	HP	p=0.0367	Yes	p=0.0110	Yes	p=0.0083	Yes
	C-BR	HPBR	p=0.0873	No	p=0.0547	No	p=0.2447	No
	HP	HPBR	p=0.4663	No	p=0.1651	No	p=0.0004	Yes

### Sheet: S Table 4
		Analysis of Variance
Tissue	Gene	Protein	Significant?	BCAAs	Significant?
iWAT	p16	p=0.0022	Yes	p=0.0461	Yes
	p21	p=0.0655	No	p=0.0351	Yes
	Pai1	p=0.0286	Yes	p=0.4896	No
	Il1α	p=0.5182	No	p=0.0132	Yes
	Il1β	p=0.7417	No	p=0.0004	Yes
	Il6	p=0.1258	No	p=0.0286	Yes
	Ccl2	p=0.4990	No	p=0.9230	No
	Cxcl1	p=0.0382	Yes	p=0.4577	No
	Glb1	p=0.6952	No	p=0.1079	No
eWAT	p16	p=0.0227	Yes	p=0.1626	No
	p21	p=0.1774	No	p=0.1534	No
	Pai1	p=0.1008	No	p=0.3143	No
	Il1α	p=0.4630	No	p=0.0437	Yes
	Il1β	p=0.8498	No	p=0.4381	No
	IL6	p=0.4128	No	p=0.8617	No
	Ccl2	p=0.7886	No	p=0.1956	No
	Cxcl1	p=0.0040	Yes	p=0.1514	No
	Glb1	p=0.2826	No	p=0.0056	Yes
BAT	p16	p=0.9747	No	p=0.0018	Yes
	p21	p=0.4384	No	p=0.0086	Yes
	Pai1	p=0.1576	No	p=0.2760	No
	Il1α	p=0.4181	No	p=0.6826	No
	Il1β	p=0.4418	No	p=0.6964	No
	IL6	p=0.6163	No	p=0.5283	No
	Ccl2	p=0.9178	No	p=0.1164	No
	Cxcl1	p=0.8615	No	p=0.9458	No
	Glb1	p=0.3798	No	p=0.0323	Yes

### Sheet: S Table 5
Amino Acids:	per 1L	Product/Catalog Number	Brand/ Company
L-Arginine	0.2 g	A5006-100G	Sigma Aldrich
L-Aspartic Acid	0.02 g	A7219-100G	Sigma Aldrich
L-Asparagine	0.05 g	A4159-100G	Sigma Aldrich
L-Cystine•HCl	0.0652 g	C7477-100G	Sigma Aldrich
L-Glutamic Acid	0.02 g	G8415-100G	Sigma Aldrich
L-Glutamine	0.3 g	G5792-100G	Sigma Aldrich
Glycine	0.01 g	G5417-100G	Sigma Aldrich
Hydroxy-L-proline	0.02 g	H5534-25G	Sigma Aldrich
L-Proline	0.02 g	P5607-100G	Sigma Aldrich
L-Serine	0.03 g	S4311-100G	Sigma Aldrich
L-Tyrosine•2Na•2H2O	0.02883 g	RES3156T-A701X	Sigma Aldrich
L-Histidine	0.015 g	H6034-100G	Sigma Aldrich
L-Isoleucine*	0.05 g	I5281-100G	Sigma Aldrich
L-Leucine*	0.05 g	L8912-100G	Sigma Aldrich
L-Lysine•HCl	0.04 g	194697	MP Biomedicals
L-Methionine	0.015 g	M5308-100G	Sigma Aldrich
L-Phenylalanine	0.015 g	P5482-100G	Sigma Aldrich
L-Threonine	0.02 g	T4071-100G	Sigma Aldrich
L-Tryptophan	0.005 g	T8941-100G	Sigma Aldrich
L-Valine*	0.02 g	V4638-100G	Sigma Aldrich
Phenol Red	0.015 g	P3532-25G	Sigma Aldrich
D-glucose	4.5 g	G7021-1KG	Sigma Aldrich
HEPES	15mM	DSH75030-250	Scientific Inc.
Sodium Pyruvate	0.0159 g	BP356-100	Fisher
Penicillin, Streptomycin; Liquid; 100mL	0.01	15140122	Gibco
Insulin-Transferrin-Selenium 1ml; 5/CS CA200-005	0.01	501015467	Fisher
Dexamethasone, 10 mM in DMSO	100nM	A13449	Thermofisher/LSG
Fetal Bovine Serum	0.1	12306C	Life Technologies
DMEM/F12 without amino acids	7.43 g	D9807-10	US Biological Life Sciences
Sodium Bicarbonate	3.7 g	NC9440399	Fisher
*Excluded in the 0% BCAA media
